# Temporal patterns of haplotypic and allelic diversity reflect the changing selection landscape of the malaria parasite *Plasmodium falciparum*

**DOI:** 10.1101/2024.06.23.600231

**Authors:** Angela M. Early, Stéphane Pelleau, Lise Musset, Daniel E. Neafsey

## Abstract

Populations of the malaria parasite *Plasmodium falciparum* regularly confront orchestrated changes in frontline drug treatment that drastically alter the parasite’s selection landscape. When this has occurred, the parasite has successfully adapted to the new drugs through novel resistance mutations. These novel mutations, however, may emerge in a genetic background already shaped by prior drug selection. In some instances, selection imposed by distinct drugs has targeted the same loci in either synergistic or antagonistic ways, resulting in genomic signatures that can be hard to attribute to a specific agent. Here, we use two approaches for detecting sequential bouts of drug adaptation: haplotype-based selection testing and temporal changes in allele frequencies. Using a set of longitudinally acquired samples from French Guiana, we determine that since the introduction of the drug artemether-lumefantrine (AL) in 2007 there have been rapid hard selective sweeps at both known and novel loci. We additionally identify genomic regions where selection acted in opposing directions before and after widespread AL introduction. At four high-profile genes with demonstrated involvement in drug resistance (*crt*, *mdr1*, *aat1*, and *gch1*), we saw strong selection before and after drug regime change; however, selection favored different haplotypes in the two time periods. Similarly, the allele frequency analysis identified coding variants whose frequency trajectory changed sign under the new drug pressure. These selected alleles were enriched for genes implicated in artemisinin and/or partner drug resistance in other global populations. Overall, these results suggest that drug resistance in *P. falciparum* is governed by known alleles of large effect along with a polygenic architecture of more subtle variants, any of which can experience fitness reversals under distinct drug regimes.
