## Supplementary Data S1 for "Temporal patterns of haplotypic and allelic diversity reflect the changing selection landscape of the malaria parasite *Plasmodium falciparum*"

### Sheet: Sheet1
Supplementary Data S1: H12 windows above the 95th percentile
Group	Chromosome	FirstVariantPosition	LastVariantPosition	WindowLength	MarkerCountInWindow	HaplotypeCount	H1	H2	H12	H2/H1	H123
Post-2012	Pf3D7_06_v3	410522	612575	202054	14	4	0.424036	0.14966	0.823129	0.352941	0.00453515
Pre-2009	Pf3D7_07_v3	405581	607082	201502	12	6	0.2608	0.1312	0.4912	0.503067	0.6544
Pre-2009	Pf3D7_14_v3	1208644	1405547	196904	15	10	0.184	0.1056	0.3408	0.573913	0.4304
Pre-2009	Pf3D7_14_v3	2733317	2887443	154127	9	7	0.2256	0.096	0.3984	0.425532	0.5424
Post-2012	Pf3D7_10_v3	821899	996034	174136	13	3	0.473923	0.0907029	0.827664	0.191388	1
Pre-2009	Pf3D7_14_v3	2733317	2793497	60181	7	6	0.2832	0.0896	0.4944	0.316384	0.6576
Pre-2009	Pf3D7_06_v3	1214670	1290486	75817	16	9	0.1904	0.088	0.3184	0.462185	0.4848
Pre-2009	Pf3D7_14_v3	2610979	2793497	182519	13	8	0.1904	0.088	0.3184	0.462185	0.4432
Pre-2009	Pf3D7_06_v3	1256226	1290486	34261	15	8	0.216	0.0864	0.36	0.4	0.5392
Post-2012	Pf3D7_06_v3	703219	880186	176968	13	3	0.528345	0.0839002	0.909297	0.158798	0.00226757
Pre-2009	Pf3D7_08_v3	403309	471333	68025	17	4	0.4272	0.0672	0.6672	0.157303	0.9232
Post-2012	Pf3D7_06_v3	703219	912669	209451	14	4	0.505669	0.0612245	0.823129	0.121076	0.00453515
Pre-2009	Pf3D7_11_v3	221810	408965	187156	19	10	0.1904	0.0608	0.3056	0.319328	0.4304
Post-2012	Pf3D7_11_v3	504671	694933	190263	7	3	0.569161	0.0589569	0.909297	0.103586	0.00226757
Post-2012	Pf3D7_11_v3	525064	738592	213529	6	3	0.569161	0.0589569	0.909297	0.103586	0.00226757
Pre-2009	Pf3D7_05_v3	1214323	1316671	102349	18	11	0.1872	0.0576	0.3024	0.307692	0.4272
Pre-2009	Pf3D7_07_v3	242054	405581	163528	10	9	0.248	0.0544	0.3888	0.219355	0.5328
Pre-2009	Pf3D7_14_v3	1126112	1292960	166849	19	10	0.2096	0.0496	0.3056	0.236641	0.4304
Pre-2009	Pf3D7_14_v3	1102722	1239376	136655	19	10	0.2064	0.0464	0.3024	0.224806	0.3856
Pre-2009	Pf3D7_07_v3	505476	700840	195365	39	10	0.2384	0.0448	0.344	0.187919	0.4784
Pre-2009	Pf3D7_07_v3	496138	674338	178201	35	9	0.2736	0.0432	0.3888	0.157895	0.5328
Pre-2009	Pf3D7_11_v3	525064	738592	213529	6	8	0.2736	0.0432	0.3888	0.157895	0.4848
Pre-2009	Pf3D7_12_v3	801027	989501	188475	13	12	0.2352	0.0416	0.376	0.176871	0.016
Post-2012	Pf3D7_05_v3	921893	1049901	128009	10	2	0.69161	0.0362812	1	0.052459	0
Pre-2009	Pf3D7_11_v3	504671	694933	190263	7	6	0.3952	0.0352	0.5392	0.0890688	0.6544
Pre-2009	Pf3D7_05_v3	814159	1036804	222646	4	8	0.3472	0.0336	0.4816	0.0967742	0.5904
Post-2012	Pf3D7_09_v3	974368	1139890	165523	11	4	0.605442	0.0249433	0.823129	0.0411985	0.00453515
Post-2012	Pf3D7_12_v3	918976	1094501	175526	9	4	0.605442	0.0249433	0.823129	0.0411985	0.00453515
Post-2012	Pf3D7_12_v3	684111	843140	159030	15	4	0.668934	0.0136054	0.823129	0.020339	0.00453515
Post-2012	Pf3D7_12_v3	752484	918976	166493	18	4	0.668934	0.0136054	0.823129	0.020339	0.00453515
Post-2012	Pf3D7_12_v3	752484	895043	142560	15	4	0.668934	0.0136054	0.823129	0.020339	0.00453515
Post-2012	Pf3D7_12_v3	801027	989501	188475	13	4	0.668934	0.0136054	0.823129	0.020339	0.00453515
Post-2012	Pf3D7_12_v3	873607	1022411	148805	9	4	0.668934	0.0136054	0.823129	0.020339	0.00453515
Pre-2009	Pf3D7_08_v3	708885	713976	5092	3	3	0.7824	0.008	0.9232	0.0102249	0.0016
Post-2012	Pf3D7_06_v3	542929	703219	160291	18	3	0.823129	0.00453515	0.823129	0.00550964	0.00453515
Post-2012	Pf3D7_06_v3	545841	712796	166956	19	3	0.823129	0.00453515	0.823129	0.00550964	0.00453515
Post-2012	Pf3D7_06_v3	612575	794167	181593	19	2	0.909297	0.00226757	0.909297	0.00249377	0.00226757
Post-2012	Pf3D7_14_v3	40373	240188	199816	13	2	0.909297	0.00226757	0.909297	0.00249377	0.00226757
Post-2012	Pf3D7_14_v3	161602	337115	175514	26	2	0.909297	0.00226757	0.909297	0.00249377	0.00226757
Post-2012	Pf3D7_08_v3	708885	713976	5092	3	1	1	0	1	0	0
