## Supplementary Data S3 for "Temporal patterns of haplotypic and allelic diversity reflect the changing selection landscape of the malaria parasite *Plasmodium falciparum*"

### Sheet: OberstallerOverlapVariants.3dp
		1998-2007 model		2007-2015 model
		3D7 allele frequency estimate		3D7 allele frequency estimate
Chrom	Pos	1998	2007	2007	2015	3D7 allele	Alt allele	Codon	AA	Gene ID	Gene Name
Pf3D7_01_v3	397254	0.41845	0.0619073	0.0806511	0.807171	A	G	Atg/Gtg	Met222Val	PF3D7_0110500	bromodomain protein, putative
Pf3D7_01_v3	512627	0.648968	0.10365	0.0427463	0.414225	C	A	gCa/gAa	Ala181Glu	PF3D7_0113600	surface-associated interspersed protein 1.2 (SURFIN 1.2), pseudogene
Pf3D7_01_v3	513662	0.730159	0.153934	0.125092	0.682548	A	C	cAa/cCa	Gln526Pro	PF3D7_0113600	surface-associated interspersed protein 1.2 (SURFIN 1.2), pseudogene
Pf3D7_01_v3	513692	0.613137	0.0983767	0.102802	0.678506	A	G	cAa/cGa	Gln536Arg	PF3D7_0113600	surface-associated interspersed protein 1.2 (SURFIN 1.2), pseudogene
Pf3D7_01_v3	513694	0.396098	0.906214	0.893709	0.313934	G	A	Ggt/Agt	Gly537Ser	PF3D7_0113600	surface-associated interspersed protein 1.2 (SURFIN 1.2), pseudogene
Pf3D7_01_v3	513760	0.348928	0.743673	0.81688	0.310528	A	G	Aat/Gat	Asn559Asp	PF3D7_0113600	surface-associated interspersed protein 1.2 (SURFIN 1.2), pseudogene
Pf3D7_01_v3	514987	0.126665	0.880177	0.784619	0.049478	A	G	Aat/Gat	Asn939Asp	PF3D7_0113600	surface-associated interspersed protein 1.2 (SURFIN 1.2), pseudogene
Pf3D7_01_v3	515215	0.3209	0.979609	0.782007	0.0693125	T	A	Tat/Aat	Tyr1015Asn	PF3D7_0113600	surface-associated interspersed protein 1.2 (SURFIN 1.2), pseudogene
Pf3D7_01_v3	530801	0.411303	0.830756	0.951553	0.642687	A	T	Att/Ttt	Ile1196Phe	PF3D7_0113800	DBL containing protein, unknown function
Pf3D7_01_v3	530914	0.366835	0.950887	0.997205	0.832107	T	G	gaT/gaG	Asp1233Glu	PF3D7_0113800	DBL containing protein, unknown function
Pf3D7_02_v3	843204	0.663271	0.104579	0.0104743	0.272822	A	C	gaA/gaC	Glu1137Asp	PF3D7_0220800	cytoadherence linked asexual protein 2
Pf3D7_02_v3	843212	0.57074	0.0644475	0.00401238	0.291643	T	C	aTa/aCa	Ile1140Thr	PF3D7_0220800	cytoadherence linked asexual protein 2
Pf3D7_02_v3	843214	0.59409	0.0697879	0.00363762	0.30251	T	G	Tgt/Ggt	Cys1141Gly	PF3D7_0220800	cytoadherence linked asexual protein 2
Pf3D7_02_v3	843241	0.508827	0.85218	0.996397	0.750849	C	T	Cgt/Tgt	Arg1150Cys	PF3D7_0220800	cytoadherence linked asexual protein 2
Pf3D7_04_v3	902548	0.869229	0.00391078	0.00403676	0.743328	C	T	tGt/tAt	Cys726Tyr	PF3D7_0420000	zinc finger protein, putative
Pf3D7_04_v3	1030965	0.493296	0.86206	0.982527	0.758486	G	A	gGt/gAt	Gly546Asp	PF3D7_0422500	pre-mRNA-splicing helicase BRR2, putative
Pf3D7_06_v3	148025	0.638199	0.969586	0.653952	0.100662	T	C	Agt/Ggt	Ser307Gly	PF3D7_0603600	conserved Plasmodium protein, unknown function
Pf3D7_06_v3	408137	0.365419	0.995474	0.992772	0.193664	A	T	Aat/Tat	Asn33Tyr	PF3D7_0609600	conserved Plasmodium protein, unknown function
Pf3D7_06_v3	411193	0.375048	0.820225	0.865185	0.351101	G	C	gaG/gaC	Glu1051Asp	PF3D7_0609600	conserved Plasmodium protein, unknown function
Pf3D7_06_v3	416916	0.814929	0.374958	0.285532	0.983215	G	A	Gtg/Atg	Val1031Met	PF3D7_0609700	conserved Plasmodium protein, unknown function
Pf3D7_06_v3	1011446	0.0956501	0.825966	0.599861	0.0556503	A	T	Tta/Ata	Leu620Ile	PF3D7_0624800	conserved Plasmodium protein, unknown function
Pf3D7_06_v3	1011456	0.420805	0.823018	0.976923	0.112061	A	T	ttT/ttA	Phe616Leu	PF3D7_0624800	conserved Plasmodium protein, unknown function
Pf3D7_07_v3	80101	0.536116	0.121593	0.0438091	0.693471	C	T	aGt/aAt	Ser895Asn	PF3D7_0701900	Plasmodium exported protein, unknown function
Pf3D7_07_v3	80117	0.558548	0.125586	0.0377409	0.67992	C	G	Gaa/Caa	Glu890Gln	PF3D7_0701900	Plasmodium exported protein, unknown function
Pf3D7_07_v3	80188	0.564374	0.115934	0.0415589	0.665642	G	T	aCa/aAa	Thr866Lys	PF3D7_0701900	Plasmodium exported protein, unknown function
Pf3D7_07_v3	81753	0.960402	0.353066	0.550214	0.989718	C	G	agG/agC	Arg344Ser	PF3D7_0701900	Plasmodium exported protein, unknown function
Pf3D7_07_v3	101703	0.958749	0.224736	0.380379	0.970969	C	T	Cca/Tca	Pro4Ser	PF3D7_0702400	small exported membrane protein 1
Pf3D7_07_v3	105245	0.946973	0.349763	0.380187	0.965349	C	G	agG/agC	Arg158Ser	PF3D7_0702500	Plasmodium exported protein, unknown function
Pf3D7_07_v3	183285	0.0920009	0.560739	0.899105	0	A	T	Agt/Tgt	Ser1084Cys	PF3D7_0704100	conserved Plasmodium membrane protein, unknown function
Pf3D7_07_v3	469823	0.377054	0.999902	0.991969	0.632546	A	T	tAt/tTt	Tyr2240Phe	PF3D7_0710200	conserved Plasmodium protein, unknown function
Pf3D7_07_v3	469830	0.537083	0.999952	0.993113	0.70389	C	A	aaC/aaA	Asn2242Lys	PF3D7_0710200	conserved Plasmodium protein, unknown function
Pf3D7_07_v3	497212	0.182971	0.886063	0.999671	0.440967	A	C	Aat/Cat	Asn659His	PF3D7_0711200	conserved Plasmodium protein, unknown function
Pf3D7_08_v3	264661	0.999302	0.000472559	0.480666	0.865001	C	A	gCc/gAc	Ala4860Asp	PF3D7_0804500	conserved Plasmodium membrane protein, unknown function
Pf3D7_08_v3	845305	0.114214	0.763842	0.847855	0.302686	C	T	aGg/aAg	Arg286Lys	PF3D7_0818600	BEM46-like protein, putative
Pf3D7_08_v3	1045547	0.401566	0.938521	0.849143	0.110692	C	A	Cct/Act	Pro579Thr	PF3D7_0823800	DnaJ protein, putative
Pf3D7_08_v3	1138006	0.58354	0.995594	0.915815	0.231702	A	G	aTa/aCa	Ile380Thr	PF3D7_0826100	E3 ubiquitin-protein ligase, putative
Pf3D7_09_v3	141489	0.0647079	0.732609	0.849579	0.175592	T	A	aaT/aaA	Asn171Lys	PF3D7_0903300	conserved Plasmodium membrane protein, unknown function
Pf3D7_09_v3	932060	0.14578	0.000809199	0.000377727	0.333288	T	C	atA/atG	Ile1000Met	PF3D7_0922800	conserved Plasmodium protein, unknown function
Pf3D7_09_v3	1173326	0.482614	0.0943233	0.157361	0.877135	T	C	tTc/tCc	Phe663Ser	PF3D7_0929300	conserved Plasmodium protein, unknown function
Pf3D7_11_v3	690135	0.341751	0.850376	0.991854	0.472262	A	T	tTt/tAt	Phe475Tyr	PF3D7_1118200	heat shock protein 90, putative
Pf3D7_11_v3	690139	0.739205	0.201702	0.00678046	0.511014	G	C	Cat/Gat	His474Asp	PF3D7_1118200	heat shock protein 90, putative
Pf3D7_11_v3	1019560	0.390548	0.0644311	0.301728	0.866319	T	C	gAa/gGa	Glu979Gly	PF3D7_1126100	autophagy-related protein 7, putative
Pf3D7_11_v3	1020061	0.0890058	0.907357	1	0	T	C	tAt/tGt	Tyr812Cys	PF3D7_1126100	autophagy-related protein 7, putative
Pf3D7_11_v3	1033078	0.690877	0.999999	0.997582	0.827715	T	A	cTa/cAa	Leu6Gln	PF3D7_1126500	conserved Plasmodium protein, unknown function
Pf3D7_11_v3	1563261	0.643139	0.998453	0.871391	0.150136	G	A	gCt/gTt	Ala546Val	PF3D7_1139300	transcription factor with AP2 domain(s)
Pf3D7_11_v3	1967527	0.0232941	0.914497	0.532941	0.0569698	G	A	Gaa/Aaa	Glu5695Lys	PF3D7_1149000	antigen 332, DBL-like protein
Pf3D7_12_v3	1523026	0.976936	0.20081	0.0682442	0.813793	T	G	gaT/gaG	Asp101Glu	PF3D7_1236400	conserved Plasmodium protein, unknown function
Pf3D7_13_v3	211721	0.0534661	0.965612	0.770432	0.263478	C	G	Gaa/Caa	Glu314Gln	PF3D7_1303800	conserved Plasmodium protein, unknown function
Pf3D7_13_v3	868365	0.986383	0.181384	0.0170407	0.440813	T	G	Aaa/Caa	Lys1231Gln	PF3D7_1321100	conserved Plasmodium protein, unknown function
Pf3D7_13_v3	1233006	0.603866	0.981511	0.999288	0.204531	C	A	Gat/Tat	Asp348Tyr	PF3D7_1329100	myosin C
Pf3D7_13_v3	1233218	0.66959	0.94429	0.981364	0.308713	T	C	aAc/aGc	Asn277Ser	PF3D7_1329100	myosin C
Pf3D7_13_v3	1726432	0.000594862	0.997389	0.981185	0.392664	T	G	aAa/aCa	Lys189Thr	PF3D7_1343700	kelch protein K13
Pf3D7_14_v3	1808751	0.384233	0.996662	0.758758	0.0963125	T	C	gAt/gGt	Asp5121Gly	PF3D7_1444100	conserved Plasmodium protein, unknown function
Pf3D7_14_v3	1808757	0.705783	0.0807799	0.223726	0.89442	G	A	aCc/aTc	Thr5119Ile	PF3D7_1444100	conserved Plasmodium protein, unknown function
Pf3D7_14_v3	2135222	0.985513	0.409425	0.70688	0.973937	G	A	Gat/Aat	Asp309Asn	PF3D7_1452000	rhoptry neck protein 2
Pf3D7_14_v3	2508330	0.893745	0.23178	0.453065	0.999419	T	A	gaT/gaA	Asp1394Glu	PF3D7_1461800	conserved Plasmodium protein, unknown function
Pf3D7_14_v3	2508331	0.920324	0.179284	0.390446	0.999768	A	C	Aat/Cat	Asn1395His	PF3D7_1461800	conserved Plasmodium protein, unknown function
Pf3D7_14_v3	2524980	0.85706	0.361979	0.480613	0.999377	C	T	Gat/Aat	Asp1339Asn	PF3D7_1462300	GTP-binding protein, putative
Pf3D7_14_v3	3017163	0.396043	0.089732	0.00332157	0.344914	C	G	cGt/cCt	Arg246Pro	PF3D7_1474000	probable protein, unknown function
