## Supplementary Table S1 for "Temporal patterns of haplotypic and allelic diversity reflect the changing selection landscape of the malaria parasite *Plasmodium falciparum*"

### Sheet: Sheet1
Sample	Year	Proportion of Genome with 5x coverage	DNA source	Days in culture	H12 Group
B082	1998	7.4	WholeBlood	NA	NA
B083	1998	7.6	WholeBlood	NA	NA
B084	1998	0.2	WholeBlood	NA	NA
B085	1998	32.1	WholeBlood	NA	Pre-ACT
B088	1998	28.1	WholeBlood	NA	NA
B101	1998	2.9	WholeBlood	NA	NA
B102	1998	6.9	WholeBlood	NA	NA
B124	1998	4	WholeBlood	NA	NA
B126	1998	4.5	WholeBlood	NA	NA
B137	1998	9	WholeBlood	NA	NA
B144	1998	8.6	WholeBlood	NA	NA
B146	1998	10.8	WholeBlood	NA	NA
B156	1998	80.2	WholeBlood	NA	Pre-ACT
C006	1999	29.8	WholeBlood	NA	NA
C025	1999	2.9	WholeBlood	NA	NA
C028	1999	43.2	WholeBlood	NA	Pre-ACT
C041	1999	8.5	WholeBlood	NA	NA
C044	1999	3.6	WholeBlood	NA	NA
C060	1999	21.8	WholeBlood	NA	NA
C064	1999	8.3	WholeBlood	NA	NA
C065	1999	17.2	WholeBlood	NA	NA
C066	1999	20.1	WholeBlood	NA	NA
C067	1999	17.3	WholeBlood	NA	NA
C072	1999	8.2	WholeBlood	NA	NA
C079	1999	9.2	WholeBlood	NA	NA
C085	1999	20.8	WholeBlood	NA	NA
C089	1999	8.4	WholeBlood	NA	NA
C098	1999	8.5	WholeBlood	NA	NA
C101	1999	30.5	WholeBlood	NA	Pre-ACT
C109	1999	36.6	WholeBlood	NA	Pre-ACT
C114	1999	26.2	WholeBlood	NA	NA
C147	1999	22.8	WholeBlood	NA	NA
C216	1999	19.9	WholeBlood	NA	NA
C223	1999	40.2	WholeBlood	NA	Pre-ACT
C225	1999	11	WholeBlood	NA	NA
C229	1999	17	WholeBlood	NA	NA
D003	2000	8	WholeBlood	NA	NA
D011	2000	33.2	WholeBlood	NA	Pre-ACT
D016	2000	13.8	WholeBlood	NA	NA
D017	2000	0.4	WholeBlood	NA	NA
D019	2000	33.2	WholeBlood	NA	Pre-ACT
D021	2000	10.8	WholeBlood	NA	NA
D030	2000	24.1	WholeBlood	NA	NA
D041	2000	31.7	WholeBlood	NA	Pre-ACT
D047	2000	20.7	WholeBlood	NA	NA
D048	2000	46.1	WholeBlood	NA	Pre-ACT
D050	2000	10	WholeBlood	NA	NA
D059	2000	38.3	WholeBlood	NA	Pre-ACT
D061	2000	41.2	WholeBlood	NA	Pre-ACT
D062	2000	6.1	WholeBlood	NA	NA
G041	2003	1.3	WholeBlood	NA	NA
G097	2003	0.1	culture	19	NA
G107	2003	66.3	culture	NA	Pre-ACT
G129	2003	19.3	WholeBlood	NA	NA
G167	2003	87.9	culture	25	Pre-ACT
G173	2003	6.2	WholeBlood	NA	NA
G191	2003	88.5	culture	10	Pre-ACT
G197	2003	5.7	WholeBlood	NA	NA
G213	2003	7.3	WholeBlood	NA	NA
G230	2003	73.8	culture	NA	NA
G234	2003	6.9	WholeBlood	NA	NA
G248	2003	11.7	WholeBlood	NA	NA
G252	2003	14.5	WholeBlood	NA	NA
G255	2003	67.2	WholeBlood	NA	NA
G268	2003	92.7	WholeBlood	NA	Pre-ACT
G284	2003	5.5	WholeBlood	NA	NA
G286	2003	38.8	WholeBlood	NA	NA
G315	2003	16.5	WholeBlood	NA	NA
G318	2003	49.1	WholeBlood	NA	Pre-ACT
G325	2003	65.2	WholeBlood	NA	Pre-ACT
G348	2003	42.6	WholeBlood	NA	Pre-ACT
G353	2003	38.7	WholeBlood	NA	Pre-ACT
G608	2003	34.3	WholeBlood	NA	Pre-ACT
H034	2004	27.9	WholeBlood	NA	NA
H053	2004	10.1	WholeBlood	NA	NA
H058	2004	22.6	WholeBlood	NA	NA
H068	2004	7.2	WholeBlood	NA	NA
H085	2004	1.5	WholeBlood	NA	NA
H097	2004	15	WholeBlood	NA	NA
H137	2004	42.5	WholeBlood	NA	Pre-ACT
H203	2004	11.9	WholeBlood	NA	NA
H222	2004	54.1	WholeBlood	NA	Pre-ACT
H297	2004	5.3	WholeBlood	NA	NA
H301	2004	14.5	WholeBlood	NA	NA
I001	2005	12.1	WholeBlood	NA	NA
I004	2005	55	WholeBlood	NA	Pre-ACT
I009	2005	11.8	WholeBlood	NA	NA
I037	2005	18.9	WholeBlood	NA	NA
I044	2005	3.1	WholeBlood	NA	NA
I091	2005	2.2	WholeBlood	NA	NA
I100	2005	7.8	WholeBlood	NA	NA
I129	2005	57.6	WholeBlood	NA	Pre-ACT
I171	2005	3.8	WholeBlood	NA	NA
L120	2008	41.1	WholeBlood	NA	NA
L177	2008	27.3	WholeBlood	NA	NA
L234	2008	34	WholeBlood	NA	NA
L259	2008	2.2	WholeBlood	NA	NA
L264	2008	3.6	WholeBlood	NA	NA
L265	2008	4.6	WholeBlood	NA	NA
L333	2008	32.9	WholeBlood	NA	NA
L340	2008	0	WholeBlood	NA	NA
L377	2008	60.8	WholeBlood	NA	NA
L391	2008	42.5	WholeBlood	NA	NA
L398	2008	22.5	WholeBlood	NA	NA
L418	2008	6.9	WholeBlood	NA	NA
L445	2008	23	WholeBlood	NA	NA
L470	2008	5.7	WholeBlood	NA	NA
M166	2009	6.4	culture	76	NA
M196	2009	89.4	culture	48	NA
M204	2009	19.4	culture	43	NA
M212	2009	69.2	Unknown	ND	NA
M213	2009	93.8	culture	39	NA
M236	2009	85.3	culture	35	NA
M238	2009	90.5	culture	26	NA
M283	2009	4.7	WholeBlood	NA	NA
M319	2009	11.5	WholeBlood	NA	NA
Q261	2013	91.8	culture	41	Post-ACT
Q280_A	2013	93.5	culture	20	Post-ACT
Q301	2013	91	culture	68	Post-ACT
Q314	2013	87.7	culture	10	Post-ACT
Q322	2013	88.8	culture	14	NA
Q335	2013	91.4	culture	59	Post-ACT
R001	2014	92.8	culture	21	Post-ACT
R073	2014	87.8	culture	38	NA
R075J3	2014	88.9	culture	36	NA
R090	2014	53.8	culture	11	Post-ACT
R102	2014	30.8	culture	22	Post-ACT
R128	2014	90.8	culture	64	Post-ACT
R131	2014	89.9	culture	40	Post-ACT
R131J36	2014	52	culture	22	NA
R226	2014	82.1	culture	80	NA
R235	2014	90.5	culture	11	Post-ACT
R274	2014	88.3	culture	9	Post-ACT
R368	2014	91.3	culture	7	Post-ACT
R369J11	2014	93	culture	10	Post-ACT
R373	2014	87.4	culture	23	Post-ACT
S001	2015	87.9	culture	29	NA
S008	2015	85.5	culture	24	NA
S046	2015	89.8	culture	14	Post-ACT
S080	2015	95.6	culture	52	Post-ACT
S083	2015	84.7	culture	10	Post-ACT
S085	2015	96.5	culture	8	Post-ACT
S091	2015	92.5	culture	58	NA
S158	2015	83.7	culture	39	Post-ACT
S167	2015	9.2	culture	24	NA
S170	2015	85.5	culture	39	Post-ACT
S178J24	2015	90.8	culture	13	NA
S294	2015	94.8	culture	58	NA
